# Predictive systems biomarkers of response to immune checkpoint inhibitors

**DOI:** 10.1101/2021.02.05.429977

**Authors:** Óscar Lapuente-Santana, Maisa van Genderen, Peter Hilbers, Francesca Finotello, Federica Eduati

**Affiliations:** Department of Biomedical Engineering, Eindhoven University of Technology, Eindhoven, The Netherlands; Biocenter, Institute of Bioinformatics, Medical University of Innsbruck, Innsbruck, Austria; Institute for Complex Molecular Systems, Eindhoven University of Technology, Eindhoven, The Netherlands

## Abstract

Cancer cells can leverage several cell-intrinsic and -extrinsic mechanisms to escape immune system recognition. The inherent complexity of the tumor microenvironment, with its multicellular and dynamic nature, poses great challenges for the extraction of biomarkers of immune response and immunotherapy efficacy. Here, we use RNA-seq data combined with different sources of prior-knowledge to derive system-based signatures of the tumor microenvironment, quantifying immune-cell composition and intra- and inter-cellular communications. We applied multi-task learning to these signatures to predict different hallmarks of immune responses and derive cancer-type-specific models based on interpretable systems biomarkers. By applying our models to independent RNA-seq data from cancer patients treated with PD-1 inhibitors, we demonstrated that our method to Estimate Systems Immune Response (EaSIeR) accurately predicts therapeutic outcome. We anticipate that EaSIeR will be a valuable tool to provide a holistic description of immune responses in complex and dynamic systems such as tumors using available RNA-seq data.
