## Supplementary material for "Predictive systems biomarkers of response to immune checkpoint inhibitors": Table S1

### Sheet: Proxys_ICB_response
Table S1: Transcriptional predictors (proxy's) of immunotherapy response
Proxy of response	Original study	Description: Gene signature basis	Proxy computation	Signature genes
Cytolytic activity (CYT)	Rooney et al, Cell, 2015	Two cytolytic effector genes: granzyme A (GZMA) and perforin-1 (PRF1).	Geometric mean of cytolytic activity genes [TPM+0.01].	GZMA, PRF1
Ock immune signature (Ock_IS)	Ock et al, Nat. Comm., 2017	105 genes significantly associated with response to immunotherapy with MAGE-A3 antigen.	Based on the 105 immune signature genes, using BRB array tools a bayesian compound covariate predictor (BCCP) classifier estimates patient's likelihood of either a high immune signature or a low immune signature, according to a bayesian probability (0.5 cutoff). For TCGA patients, Ock_IS scores are directly available in original study. Not evaluated in the validation cohort because BRB array tool…	UBD, CXCL9, CXCL10,IL2RG,SLAMF7,PRF1, TRBC1,GPR171,FAM26F,GBP4,RARRES3,TOX, CYTIP,SLAMF6,HCP5,CXCL2,EPSTI1,YME1L1, HLA-DRA,LCP1,KLRD1,LOC100507463,ITGAL HLA-B,CCL5,FAM65B,IRF1,PTGER4,APOL6 HLA-DMA,GBP5,TNFRSF9,ICOS,JAK2,STAT4, ARHGAP15,HLA-C,STAT1,HLA-F,B2M,HLA-G, CD8B,ARHGDIB,HLA-J,TXNIP,CEP72,TNFAIP3, HLA-DRB6,HLA-E,GBP1P1,IKZF3,ARHGAP9 UBE2L6,PSMB8,BTN3A1,BTN3A3,HLA-A,LCK, INPP5D,PSMB10,TAP2,N…
Immunophenoscore (IPS)	Charoentong et al., Cell Reports, 2017	Expression of gene sets comprising MHC molecules, immunomodulators, effector cells and suppressor cells.	Source code available in original study [log2(TPM+1)].	B2M,TAP1,TAP2,HLA-A,HLA-B,HLA-C,HLA-DPA1, HLA-DPB1,HLA-E,HLA-F,PDCD1,CTLA4,LAG3,TIGIT, HAVCR2,CD274,PDCD1LG2,CD27,ICOS,IDO1,AIM2, BIRC3,BRIP1,CCL20,CCL4,CCL5,CCNB1,CCR7,DUSP2, ESCO2,ETS1,EXO1,EXOC6,IARS,KIF11,KNTC1,NUF2, PRC1,PSAT1RGS1,RTKN2,SAMSN1,SELL,TRAT1, ADRM1,AHSA1,C1GALT1C1,CCT6B,CD37,CD3D,CD3E, CD3G,CD69,CD8A,CETN3,CSE1L,GEMIN6,GNLYGPT2, GZMA,GZMH,GZMK,IL2RB,LCK,MPZL1,NKG7,PIK3IP1, PTRH2…
IMPRES (IMPRES)	Auslander et al., Nat. Med., 2018	Relations between pre-defined immune checkpoint gene pairs.	Logical comparison of checkpoint gene pairs expression [log2(TPM+1)].	PDCD1,CD27,CTLA4,CD40,CD86,CD28,CD80,CD274, TNFRSF14,TNFSF4,TNFSF9,C10orf54,HAVCR2,CD200, CD276
Roh immune score (Roh_IS)	Roh et al., Sci. Transl. Med., 2017	Genes related to cytolytic markers, HLA molecules, IFN-γ pathway, selected chemokines, and adhesion molecules.	Geometric mean of Roh immune score selected genes [TPM+0.01].	GZMA, GZMB, PRF1, GNLY, HLA-A, HLA-B, HLA-C, HLA-E, HLA-F, HLA-G, HLA-H, HLA-DMA, HLA-DMB, HLA-DOA, HLA-DOB, HLA-DPA1, HLA-DPB1, HLA-DQA1, HLA-DQA2, HLA-DQB1, HLA-DRA, HLA-DRB1, IFNG, IFNGR1, IFNGR2, IRF1, STAT1, PSMB9, CCR5, CCL3, CCL4, CCL5, CXCL9, CXCL10, CXCL11, ICAM1, ICAM2, ICAM3, ICAM4, ICAM5, VCAM1
Chemokine signature (chemokines)	Messina et al., Nat. Sci. Rep., 2012	Immune- and inflammation related 12 chemokine genes.	First principal component (PC1) score that results from applying PCA to z-score expression of Chemokine signature genes [log2(TPM+1)].	CCL2, CCL3, CCL4, CCL5, CCL8, CCL18, CCL19, CCL21, CXCL9, CXCL10, CXCL11, CXCL13
Davoli immune signature (Davoli_IS)	Davoli et al., Science 2017	Gene markers of cytotoxic immune cell infiltrates (cytotoxic CD8+ T cells and NK cells).	First, rank normalization is applied across samples. Second, the average of the expression of Davoli immune signature is calculated for each sample [log2(TPM+1)].	CD247, CD2, CD3E, GZMH, NKG7, PRF1, GZMK
IFNy signature (IFNy)	Ayers et al., JCI, 2017	Genes related to IFN-y signaling.	Average the expression of IFNy signature genes [log2(TPM+1)].	IFNG, STAT1, CXCL9, CXCL10, IDO1, HLA-DRA
Expanded immune signature (Ayers_expIS)	Ayers et al., JCI, 2017	Genes associated with cytolytic activity, pro-inflammatory cytokines/chemokines, T cell markers, NK cell activity, antigen presentation and T cell checkpoints.	Average the expression of Expanded immune signature genes [log2(TPM+1)].	GZMB, GZMK, CXCR6, CXCL10, CXCL13, CCL5, STAT1, CD3D, CD3E, CD2, IL2RG , NKG7, HLA-E, CIITA, HLA-DRA, LAG3, IDO1, TAGAP
T-cell inflamed signature (Tcell_inflamed)	Ayers et al., JCI, 2017	This signature represents the biology of a T-cell inflamed microenvironment including IFN-γ responsive genes related to antigen presentation, chemokine expression, cytotoxic activity, and adaptive immune resistance.	Weighted sum of housekeeping normalized expression of T cell inflamed signature genes [log2(TPM+1)].	CCL5, CD27, CD274 (PD-L1), CD276 (B7-H3), CD8A, CMKLR1, CXCL9, CXCR6, HLA-DQA1, HLA-DRB1, HLA-E, IDO1, LAG3, NKG7, PDCD1LG2 (PDL2), PSMB10, STAT1, TIGIT
Tumor immune dysfunction and exclusion (TIDE)	Jiang et al., Nat. Med., 2018	Predictor based on two tumor immune escape mechanisms such as T cell exclusion and dysfunction.	TIDE score was calculated using published framework (tidepy python module) on gene expression data normalized as recommended by the authors, applying mean centralization, after quantile-normalization [log2(TPM+1)].	Used published framework
Microsatellite instability status (MSI)	Fu et al., BMC Genomics, 2019	Relations between gene pairs defined by differentially expressed genes between MSI and MSS samples.	Logical comparison of pre-defined MSI gene pairs expression [log2(TPM+1)].	HNRNPL, MTA2, CALR, RASL11A, LYG1, STRN3, HPSE, PRPF39, CCRN4L, AMFR, CDC16, VGF, SEC22B, CAB39L, DHRS12,TMEM192, BCAS3, ATF6, GRM8, DUSP18
Tertiary lymphoid structures signature (TLS)	Cabrita et al., Nature, 2020	Signature based on TLS hallmark genes.	Geometric mean of TLS signature genes [TPM+1].	CD79B, CD1D, CCR6, LAT, SKAP1, CETP, EIF1AY, RBP5, PTGDS
Repressed immune resistance (RIR)	Jerby-Arnon et al., Cell, 2018	Combined gene signatures (programs) associated with T cell exclusion, post-treatment and functional resistance.	Source code available in original study [log2(TPM+1)].	Used source code
