## Supplementary material for "Predictive systems biomarkers of response to immune checkpoint inhibitors": Table S2

	BLCA	BRCA	CESC	CRC	GBM	HNSC	KIRC	KIRP	LIHC	LUAD	LUSC	OV	PAAD	PRAD	SKCM	STAD	THCA	UCEC
STAT4	0.16165453911453	0.25	0.185015182596734	0.106572757194303	0.0876820348767272	0.165956297244562	0.208512818289759	0.119999935870164	0.25	0.199455337866875	0.14034283616507	0.247916589586097	0.107661186868794	0.159039700295733	0.203159306889409	0.197146038554844	0.184174214795604	0.25
IRF1	0.122052795497914	0.114142792510597	0.127463604987565	0.0611951731965902	0.101033346682244	0.11474596297455	0.176075909217034	0.141584165637874	0.126958716681237	0.194899267393602	0.122796679907929	0.13912253049008	0.0862597039533466	0.149208861283271	0.122937447607442	0.110302408679661	0.118196086016421	0.107192869786118
STAT1	0.107338613211255	0.0802369194394499	0.118108938071448	0.0867738093381868	0.0218493399496291	0.101967201089525	0.0403575679487087	0.0279195262147277	0.107813276285729	0.0695283247346916	0.100170713725394	0.0950306858548845	0.177954024863843	0.129165491198826	0.0732435463010067	0.12262454271226	0.106246833311869	0.137874885103745
RFXANK	0.0562452862200642	0.0527139217547778	0.0554088921949978	0.065282027956587	0.0696211474286869	0.0595860306829619	0.0517855627935991	0.0294501705134006	0.0385496319346852	0.0403699447971703	0.0596140939275791	0.0466543490273564	0.0483531433790919	0.0291508264736831	0.0637390005200466	0.0423771981632676	0.0300950889064496	0.0364305560631036
RFXAP	0.0565207665329363	0.0510020495124718	0.055344814519307	0.0651426811571179	0.0695909504915803	0.0593591038068745	0.0518303607449505	0.0293992626390381	0.0386029148868163	0.0382920780513102	0.0589566794108978	0.0440573652656027	0.0479931772747065	0.0296535700285706	0.0631537820179444	0.042342314661411	0.0299528315737233	0.0304853535172861
RFX5	0.0409206199999081	0.0521131442279722	0.0529610638809272	0.0745472258148307	0.0463476727803853	0.0603509301370453	0.0512541323716997	0.0189980629687673	0.0376626244431778	0.0168513303461357	0.0578174776820712	0.023626555795074	0.0399896334651943	0.0835442446057068	0.0608764648368177	0.0372382579169291	0.0419402498794458	0.0269392909934114
RELB	0.0358579711119646	0.0918254788080743	0.0215496980242541	0.0318265363870228	0.0663450773327297	0.0441790639319775	0.0423165031199534	0.021876995464076	0.00618719504353313	0.0734615961926069	0.0328272212999428	0.0245224504427746	0.0881761977911219	0.00800788858948228	0.0653481710027682	0.0209228210242382	0.129449605149262	0.0146548003922867
SPI1	0.0727068783343975	0	0.0487387887166549	0.0472153390332116	0.0607432728785503	0.0265988727596306	0	0.0434639278337988	0.0501184160659472	0	0.0397016111840482	0.0493499002137129	0.0154047243332594	0	0	0.0505748947950688	0.0340027965150388	0.156163374278968
STAT2	0.0430187183941778	0.0295882178779334	0.026093691267531	0.0435842166405129	0.0700225488603123	0.0103180805965879	0.0568721203401214	0.086404014116573	0.00474348540449117	0.0147179925903594	0.0306381364145319	0.0316825315371145	0.0246871294249709	0.0703296662191791	0.0752387553634565	0.0200744451768032	0.0544361325338665	0
RUNX3	0.0240667183140621	0.0572394261905915	0.037721634576969	0.0197041625840194	0	0.0743162365960457	0.0278855103814924	0.0611125159612693	0.0368342773795384	0.0473946689624894	0.0634781949278483	0.0182348883768359	0.0397321642731878	0.0751607305565066	0.00832332754159813	0.0300303804886111	0.0525922867245465	0
WT1	0.044788035163231	0.0220395316966684	0.0665572889907615	0.0358733298260561	0	0.042144551354668	0.0261509075185562	0.00226492375676709	0.0159965545493303	0.0583298570949113	0.0350623775982398	0.055463567890563	0.0202641595023358	0.0539892586748997	0.0288133528462471	0.0341678730360716	0.0445725767684461	0.0152213879630941
TCF3	0.0539261756129634	0.0635521807041362	0.0200706614938353	0.0222696719174642	0	0.0382888171405754	0.0591850857130281	0.0165076916558474	0.0509049754403806	0.011914551266497	0.00947333718144418	0.000418143242863367	0.078358912781861	0.0290339498935049	0.0271590676310286	0.0389762019027142	0.0604394129166954	0
REL	0.0315615209667629	0.061499986435287	0.0156271147320056	0.0335987039588195	0.0114497231624992	0.00320668289876277	0.038861259420364	0.0321689853412645	0.00118213451144918	0.0392922932226824	0.0156904795545745	0.00273276206020155	0.00323442797757405	0.080389868354997	0.0371310916724755	0.0550583649415158	0.0596885548454895	0
RUNX1	0.0290976436233071	0.00425382404779988	0.0526387652047565	0.000990094676622047	0.00385448617980857	0.0558947317248609	0.0229165635849294	0.0382801816994726	0.0148515333877509	0.00932751357770764	0.030972148237975	0	0.0214926030631882	0.0583958627809541	0.00862623487829117	0.0162074136964351	0.012342546729061	0
NFATC2	0.0504830157306087	0.0436345106256401	0.00262640563618759	0	0.038847728234717	0.0231611224840715	0	0	0.0189487373678023	0.0099755003367455	0.0526283970192934	0.0648448051936431	0	0.0081642176754908	0.00724348429103629	0.0251407515116453	0	0
STAT5B	0.0029183439406211	0.0344168638697783	0.0290501701814284	0.0397797269836823	0	0.0123839876893484	0.0315188824837534	0.0161853069093923	0.019109025897441	0.0578485064360123	0	0.00656275310162314	0.00315371311185782	0	0.00908910928622286	0.0491358964116076	0	0
ZEB1	0.0159496073740621	0.00233753682486039	0.0296904790839992	0.0406248362319046	0	0.0158395421376526	0.00537770504400601	0	0.00164516089216429	0.0101884394641577	0.0124616549005329	0.00319769091747137	0.0115662179217664	0.0168522822402831	0.0251435372999383	0.00432272954538972	0.0684058583537104	0
CDX2	-0.0131933485925323	0.00567713071326819	-0.0176303442522372	-0.0451852412764709	0	-0.00360226709923108	-0.015715319896028	-0.029906388209406	-0.0147450641289679	-0.00370431682252847	0	0	-0.0156641646205153	-0.00812025248838273	-0.0176755229094823	-0.0760830504726745	-0.00286898277692176	0
USF1	0.00629126640553114	0.00623453785654616	0.00839498434460056	0	0	0	0.0441985355304655	0	0	0.0333914735682276	0	0.0426557466204698	0.0125414286141962	0.0183004511904368	0.0184800179732073	0.0316212018192399	0.0118409805023278	0
ETS1	0	0	0.000896010854502607	0	0.0252477598428499	0	0.0521686732506548	0.062959262872808	0.00991933306508997	0.0051999278430142	0	0.0182137012859738	0	0	7.627339905595e-05	0	0.0380195964908082	0.0178739366208649
NFYA	0.0192206248603119	0.00918898974144012	0.0121823204332642	0	0	0.0350215607969297	0.0045896371110852	0	0	0.0165614642428149	0	0.0100734174325314	0.0449419065050995	0.027648882638705	0.0205578171721003	0.015107780308658	0.0093164289798216	0.00299299148970291
E2F1	0.0264428341570367	0.0301146019512415	0	0.0148124009106339	0	0.0128670198505695	0.0199534465698258	0.0150502151573126	0.0127829779356681	0.0314428142605188	0.00331743681680807	0	0.00837534193899244	0	0.0403743658236333	0.00972552423948938	0	0
PPARA	-0.014329865125598	-0.00977276288197674	-0.0165337657501243	-0.0150478958603973	-0.0415163102225704	-0.0224544147234	0	0	0	-0.0534480592819614	0	-0.0142543835129978	0	-0.00662767102118356	-0.019119980332622	0	-0.00726139126593791	0
NFIC	0	-0.00783533670291318	-0.0101243572058628	-0.00802660081939471	-0.0378058981557405	-0.00165146816201834	-0.0175032857448563	-0.00178445923318019	-0.0125790326119617	-0.0169448109097659	0	-0.0243354550248009	0	-0.0224855586580821	-0.00644403142030006	-0.0145961012429733	-0.00126668400491397	-0.0288312258868368
TP63	-0.0127149360420952	-0.000781253512986279	-0.00410355820071702	-0.00261798549494756	-0.0359374962956068	-0.040504175029368	-0.00194794083652758	0	0	-0.0190388560324118	-0.0308252010285045	0	-0.00757746941616129	0.00123154220005241	0.000149448027012287	-0.0329263216671577	-0.00747368531611426	0
SOX9	-0.0151565539987375	-0.0335190620085639	-0.00495395897918291	0	0	0	-0.00481060398068628	0	0	-0.0151846767149533	0	-0.000832213619639731	-0.0331577456839998	-0.0317976856960079	0.000504363380910703	0	-0.0475404857030538	0
TFAP2A	0	-0.00201245438226618	-0.00172998269274153	0	-0.0167289821694136	0	-0.0249048630681578	0	0	-0.0203055416247298	-0.00139552431966431	0	-0.0302573255677471	-0.015200548502293	-0.0177846201028255	0	-0.0334902661717884	-0.0117638618590218
LEF1	0	-0.00832320699458153	-0.019543561805936	-0.0171494655691985	0	-0.00851529871147497	-0.000344588808601631	-0.00174798217172565	-0.00460310758587211	-0.0329439812441828	0	-0.0117063890458262	-0.0103254616782139	-0.000314663211816716	-0.0156437127260167	-0.0205074658210671	-0.00629752200250911	0
HNF1A	0	-0.00161253446887673	0	-0.0455617181698173	-0.000363531928335971	-0.0173079031208425	0	0	-0.0237134892729069	0	0	-0.0264819869767665	-0.000443868996566038	-0.0259677135325936	0	0	-0.0113050991355533	0
TAL1	0.0219855391991642	0	0.0122061620292707	0.00547723637532627	0	0.00902816887407386	0.0150983733383958	0.0169707545228661	0.0244259385554554	0.000860529513119117	0	0	0.0107371866520321	0	0.025743275406959	0	0	0
STAT5A	0	0	0	0.0832324763253009	0	0.0207129368805314	0	0.0156978802265891	0	0.00478560413687414	0.0122170410097389	0	0	0	0	0.00499379563475158	0	0
RXRA	0	0.00149789269220044	0	0	0.0187025077227334	0.000861581537353141	0	0	0	0.0345984514485573	0	0.0462339497268373	0	0.00610270740844387	-0.00213188047927954	0.000806893529851884	0.0276104335874015	0
FOS	0	0	0	0	0.033918474040714	0	0	0.000643015001791372	0.020082169012087	0.0183279185099668	0	0.0383178615507167	0.0151233648269294	0	0	0	0	0
E2F4	0.0015923201765544	0.0076653245676088	0.0022561616980948	0.0024705015290256	0	0.00643086370184661	0	0	0.013535014727631	0	0.00490417883936045	0.000801522744582202	0.0173035723358676	0.00439014442352959	0	0.0239436284705404	0.0259958976575017	0.00849982365874531
GATA3	0.000493315859631982	0	0	0.0140287921208995	0.0370115541777763	0	0.00405663299105665	0	0	0.00481860810034387	0	0.0062138008988451	0.00571381780470304	0	0.0190921620902551	0.0235429311840964	0	0
HNF4A	0	0	-0.00343679821085373	-0.0255364723788429	-0.00307803752514145	-0.00580312279661521	-0.0017115307092332	0	-0.026457952470725	-0.0141393622581642	0	-0.0206101224531814	-0.00744326132482838	-0.000260512548254958	0	0	0	0
MYC	0	-0.0103827574638121	-1.07035863268663e-05	-0.00619263657908171	0	0.00325854804365234	0	0	0	-0.00290248468272656	0	-0.0495736792848983	0	-0.0275338789678295	-0.0181217274090233	0	0.000491209259233312	0.00400355830103064
SMAD4	-0.0112477682735165	0	0	0	0	-0.0371274731353306	0	0	-0.0320126287488935	0	-0.0112607470734972	0	-0.00703813605175369	-0.00602950988268518	0	0	0	0
NR5A1	-0.00258788564263208	-0.0120462601630986	0	0	-0.000918576220699159	0	-0.00651188340252832	0	-0.0257572570091144	-0.0142249664645158	0	-0.0187443502559842	-0.00256829700800362	-0.00235262821627592	-0.00259694306198611	-0.0121497843542388	0	-0.0006310528969316
SP3	0	-0.0115566948076769	-0.00120250187613497	-0.000832018458721482	0	-0.00548520313393804	-0.021392387995785	0	-0.00530673840020274	0.00114345360087836	0	0	-0.0412046086219617	-0.00427674670386797	-0.000437799657245465	0.000463509824991702	-0.00347442688078915	0
TFAP2C	-0.00139929623108645	-0.0217292442726639	-0.00731560150678726	0	0	-0.00904834646407098	0.00491487667645606	0	0	0	0	-0.039605858750485	0	-0.013230224303006	-0.0039946705963704	0	0	0
REST	0	0	0.00262608746039682	0	0	0.0106261637934946	0.0239240876300291	0.0137139739817846	0.0148838183904447	0	0	0	0.00684491044676895	0.0113926929464155	0.00425128290630361	0.00126289487520253	0	0
PAX6	0	-0.00621969387878828	-0.0188341603968853	-0.00787667002753123	0	-0.0289263436728678	-0.00949832262276259	0	-0.008341050058219	0	0	0	-0.00574221060733117	0	0	-0.00195265020111247	-0.00188663832642773	0
FOXO3	0	0.0133018161950317	0	0.0081021316741231	0.00819150110996477	0.00388656214095645	0	0	0	0	0	6.45558464427487e-06	0.015208464890339	0	0.0199380338087897	0.00713710319426624	0.00668893406039168	0
ESR2	0	-0.00772453729431496	0	0	0	0	-0.00881809455787664	0	0	-0.0364547681946914	0	-0.0112962176590609	-0.00109843332361951	0	0	-0.0039886591119784	-0.00800273177442403	0
GLI2	0	0	0	0	0	0	0	0	0	0	0	-0.0171299244466643	-0.00347649412983387	0	-0.0343867451602852	-0.0139839385836829	-0.00735184040222237	0
JUND	0	0.0113106685997591	0	0	0.0350602261405071	0	0	0	0	0.00999355311174073	0	0.00627140573567077	0.0132301715825546	0	0	0	0	0
IRF9	0.00534079448128291	0.00136051934623378	0.000224368509108749	0	0.038079698182596	0.00783438620686609	0.0161126066191853	0	0.0022645839413152	0	0	0.00441007052830752	0	0	0	0	0	0
TP53	0	0	0	0	0.0135737654105943	0.00104386520774547	0.0143043336444947	0.0149465557368074	0	0	0	0.00322706789667716	0.0235644134120896	0	0	0	0	0
HIF1A	0	-0.0126015166105923	0	0	-0.0463863659556491	0	-0.00168897594568899	0	0	-0.00213661648697458	0	0	0	0	0	-0.0031649402607159	0	0
VDR	0	0	-0.00939005358822442	-0.000178906117645941	-0.0105960637783549	0	-0.000486872676949121	0	0	0	0	-0.00912067537204485	-0.0184925656653634	0.000383446546412185	-0.00793723089724207	-0.00909551374826999	0	0
FOXA1	-0.0270068048349919	0	-0.00871047129344774	0	0	-0.0178801306672069	0.000106351075005156	0	0	0	0	-0.0017009563204106	0	-0.00757113754405983	0	-0.00140508735818686	0	0
PRDM14	-0.00648637981828051	0	-0.0134132723059086	-9.44118297498503e-05	-0.00549772539341721	-0.00646034754846795	-0.00715178579145823	0	0	0	0	0	-0.0100890145684199	-0.000451476440195163	-0.00428630198244227	-0.00118130390866275	0	-0.00796551376228037
ATF6	0.0368755184273959	0.00207921829525006	0.00763019856142871	0	-0.00426454742564648	0	-0.012870959300826	0.00161511861163702	0	0	0	0.0158180542083754	-0.004077080350906	0.00183443673918606	-0.00118222246343168	0.00061224713206396	0.0134657273801407	0
FOXL2	0	-0.00452357876759815	0	0	0	0	-0.0102395058455156	0	0	-0.000538409776237601	0	-0.00952545299367714	0	-0.0219728553827936	0	-0.00797410276783132	0	0
FOSL2	0	-0.00866387611984902	0	0	0	-0.00227549711461934	-0.0167634602449619	0	0	0	0	0	0	0	-0.0167710010384272	-0.00976527829453603	0	0
AR	-0.00578236273086235	-0.00422656222958902	-0.00282259738404662	0	-0.000168042087738	0	0.00409523099944572	-0.00657551682587136	0	-0.031644042099772	0	-0.0104146424286633	0.000584286442043528	-0.000251680545070363	0.00441036218833844	0	0	0
ATF1	0	-0.0107367207563934	0	0	0	0	-0.0193732782645268	0	0	-0.00805242092670186	0	0	0	-0.00199837865302591	0	-0.012232174585939	0	0
MITF	0.00598468773338828	-0.00226433345958735	0.0228997296800179	0	0.0403183145809858	0.00305555694270019	-0.00897317277158776	0	0.000444862210509048	9.44179233781375e-05	0	0	0	0.00547811159384576	-0.0154163053425653	-0.000141363617583256	0	0
SREBF2	0	0	-0.00807035105856519	0	0	-0.0160117247120454	-0.0171565214114631	0	0	0	0	-0.00644200822589351	0	0	-0.00163514918602515	0	0	0
FOXA2	0	0	0	0	0	-0.0109004505180872	-0.00130379557267784	0	-0.00200627189398075	-0.0127249282214391	0	-0.00628533061356385	-0.0131312592259547	0	0	0	-0.00276298033505066	0
SREBF1	0	0.000443434786992973	-0.000204777872197472	0	-0.0028762808298404	-0.00446755463338209	-0.041639002881501	0	0	-0.000783416552730304	0	0	0	0.0026700912415666	0	-0.00205675037117647	0	0
FOXM1	0.00928403891792951	0	0	0	0	0	0.0290447439679859	0	0	0	0	0	0	0	0	0.0101497395307896	0	0
TCF7L2	0	0	0	-0.00405200281389105	0.000239313351302913	0	0	0	0	0.000810713854178553	0	-0.0418588795684991	0	0	-0.00293950045900791	0	0.000112187926320314	0
ARNTL	0	0	0	0	0	0.000711791544832201	-0.00383344865216995	0	0	-3.24397623382117e-05	0	-0.00315784551894071	-0.00875944582385811	0	-0.00107791821247143	0.00439717329531866	-0.0350897804323052	0
PPARG	-2.82257514223662e-05	-0.00141218016461705	-0.0108221347930352	0	0	0	0	0	0	-0.00982133337986602	0	0	0	-0.000984352932773447	-0.0139847910371981	-0.00425967836550887	-0.00264478180253837	0
RELA	0	0	0	0	0	0.00782695950989072	0	0	0	0.00350469741875529	0	0	0.00348659617176577	0	0.0285964938999523	0	0	0
SOX10	0.00287242784803982	0.00297991654989645	0.0141868025936402	0.0111634319300903	-0.00277686084564684	0.00777714313344821	-0.0113288223265438	0	0	0.0124779134864541	0	0.000229315460684756	0	0	0.00412591681905889	0.00187244493199884	-0.00083293357679134	0
TFDP1	0	0.00314766454667894	0.0026136521809518	0	0.00185889841038113	0.00131638022231811	0.00987733857037821	0.0108505560996502	0	0	0	0	0	0.00601483666291075	0.00272947109649048	0.00319356810427639	0	0
NFE2L2	0	-0.000133737186743688	0	0	0.0151520795457127	-0.000714279283648423	0	0	-0.027651871181163	0	0	0	0	-0.00558494712876315	0	-0.00785070635403155	-0.0126358522679921	0
BACH1	0	-0.000890327360136618	-0.0134013410362338	0	0	-0.00491979033525873	-0.00415915257666763	-0.000254386626726298	-0.00617013353634396	-0.00484957323035142	0	0	-0.000449695868294447	0.00470338638485402	-0.00774188399916732	0	0	0
TWIST1	-0.00666894099090993	-0.00143244805998215	-0.0133533725559857	0	0	-0.00194199712012233	-0.000235730552749134	0	0	0.000281147602787352	0	0	0	-0.000175544594682739	-0.00169394070102514	0	-0.0124546733307422	0
SRF	-0.00198140940123671	-0.0040365647767248	0	0	-0.00095333979829922	-0.000312842848956514	-0.00464413259166512	0	0	0	0	-0.00408382035776748	0.00149873775467405	-0.00893201324928876	0	-0.0105374987467231	-0.00183091184568713	0
GATA2	-0.00891492575698042	0.000779481055913155	0	0.00831411254388328	0.000455031897534006	-0.00309614232200491	-0.00165687330777579	0	0	-0.0371839043344609	0	0.0027612971226022	0.0154946248997105	-0.00583313098396582	-0.0285979217952105	0.0019151183906264	0.0211481620316841	0
CTCF	0.00158185001912476	0.00490092020279021	0	0	0	0.00734699042015755	0	0	0	-0.000674956226734416	0	0	0.00601686136662702	0	0.00740771466949056	-7.17508714258013e-05	0.00683003708878822	0
KLF4	0	-0.000889500060138168	-0.00629011075149284	0	-0.00980298306997235	0	0.00344935752283185	0	0	0	0	0	-0.0106844408195265	0	-0.00566258824042598	-0.00262359558184823	-0.000402671149968014	0
PGR	0	-0.0276972513946804	0	0	0	-0.000390001665908625	0.0156996295999939	0	0	0	0	-0.00687349125818379	0	-0.0097780448557394	0	0	-0.00209410217574268	0
GATA1	0	-0.00226983541161008	0	0	0	-0.00883642171816858	-0.000173750102978701	0	0	-0.0100704133295723	0	0	-0.000113424217866973	0	0.000359792656341169	-0.00917916835707596	0	0
USF2	0	0	0.0141364722217109	0	0	0	0	0	0	0	0	0	0	0	0.00678972501988413	0.00417086986801	0	0
MYCN	0	0	0	0	0	0	0	0	0	0.00318271595954535	0	0	0.0155590964122734	0.00585306532460974	0	5.65427386161251e-05	0	0
EPAS1	0	-0.00647966092251129	0	0	0	0	0.00380381974344911	0	0	0	0	0	-0.0262662927252514	0	0.00453806614956793	0	0	0
ATF4	0	0	-0.0117432072595743	0	0	0	0	0	-0.0044812530933746	0	0	0	-0.000847361500546512	0	-0.00656319699607489	0	0	0
ERG	0	0.00841205643567593	-0.00041900659785403	0	0	0	-0.00607782891523493	0	-6.50704565242721e-05	0.00525460160006598	0	0.00115509088435791	0.0158748767883894	0	-0.00135165771814025	0.000485394528908314	0.000283921236420457	0
E2F2	0	0	0	0	0	0	0	0	0	0	0	0.0137441393048379	0	0.00492840713188445	0	0.00442101285389529	0	0
MYB	0	0	0	0	0.0131210724299629	-6.07359792440441e-05	0.00415118990172455	0	0	0	0	0.00500855662110828	0	0	0	0	0	0
SMAD3	-0.000256714602990925	0	0	-0.00372541211314432	0	-0.0138296553360463	0	0	0	0	0	0	0	-0.00427910718931578	0	0.000240853359960274	0	0
ESR1	-0.000645822019571637	0	0	0	0	0	0	0	-0.0141764762738642	0	0	0	0	0	0	-0.00670446813210279	0	0
SOX2	0	-0.00966440439483337	0	0.000253263966077921	0	0	0	0	0	0	0	0	0	0	-0.0118708958952729	0	0	0
NR3C1	0	-0.00205480063162295	-0.00506076075824011	0	0.00201380911967756	0	-0.00350024154838252	0	0	-4.51177834618737e-05	0	0	0	-0.00589409145055441	-0.00236708095129145	0	-0.00352743206798686	0
NFKB1	0	0.00786859826346278	0	0	0	0	0	0.0044021104388532	0	0	0	0	0.0063018596002828	0	0	0	0	0
CREB1	0	0	0	0	0.0165865193339017	0	0	0	0	0	0	0	0	0	0	0	0	0
ATF2	0	-0.00409952125928255	0.000358793135437864	0	0	0	0.00269308505640515	0	0	-0.00329628427968942	0	0	0	0	-0.00384955338937712	0	-0.00793664988333305	0
ETV4	0	-0.00209402612506148	0	-0.0005237945819583	0	-0.00336070738353848	-0.00979390140893584	0	0	0	0	0	0	0	0	-0.000224908955908619	0	0
ETS2	0	0	0	0	0	0	0	0	0	0	0	0	0	-0.0156595720638364	0	0	0	0
FOSL1	0	0	0	0	0	0	-0.0162306902735149	0	0	0.0073555357965524	0	0.0270204823212829	0	0	0	-0.00258075226815008	0	0
RARA	0	-0.009337551659975	0	0	0	-0.00507129353229447	0	0	0	0	0	0	0	0	0	0	0.000894317864079993	0
POU2F1	0	0	0	0	0	0	-0.0116203502566087	0	0	-0.0132067184227633	0	0	0.0392597124685987	0	-0.00140119120496947	0	0	0
STAT6	0	0	0	0	0	0	-0.0044700804955301	0	0	0	0	0.000708339974156508	0	0	0.0163329841777958	0	0	0
FOXO1	0	-5.94686486158468e-06	0	0	0.0159304917900396	0	0	0	0	-0.000892652801445514	0	0.00647897657109277	0	-5.01529972134774e-05	-0.00108611364311715	-0.0086572576695484	0	0
NFKB2	0	0	0	0	0	0	0.00960449852584412	0	0	0.00267414647101191	0	0	0	-0.0010421222442269	-0.000303803505585022	0	0	0
ELK1	0	-0.000981190338719225	0	0	-0.000129285816980306	0	0.000871345853872377	0	-0.00413550012449598	0.0148855909220761	0	-0.0105824781715103	0.00607942518238177	0	0	0	0.00222406950016231	0
EGR1	0	0	0	0	0	0	0	0	0	-0.000415204770982929	0	0	0	0	-0.00698966801866891	0	0	0
FOXO4	0	0	0	0	-0.0106177754213303	0	0.00918793356546034	0	0	0	0	0	0	0	0.00720247584471986	0	0.00022592612349004	0
NR2F2	0.00248512175429313	-0.0042293134900539	0	0	0	0	0	0	-0.00258164000442007	0	0	0	-0.000260032945783497	0	-0.000437201975771468	0	-0.000283465484317282	0
PAX8	0	-0.0128432656888601	0	0.00699747897788792	0	0	0	0	0	0.0108225043936227	0	-0.000185865703369375	0	0	0.000495299865878941	0	0	0
ZNF263	0	-0.00236752896189177	0	0	0	0	0	0	0	0.00158784068365869	0	0	0	0	0.00529400005751053	0	0	0
ZBTB33	0	0.001132777348338	-0.000179054229547441	0	0	0	-0.000277650413807912	0	0.00315801718003207	0.00769274934813305	0	0	0	-0.00753825483220032	0	0	0	0
FLI1	0	-0.00517538656859397	0	0	0	-0.00098349041734777	0.000379932655673023	0	0	0	0	0	0	0	0	0.00250929071491004	0	0
HSF1	0	0.000261858132232643	-0.00743769371251841	0	0	0	0.00479690815930509	0	0	-0.00992056615138479	0	-0.000100799011318091	0	0	0.00229419846103739	0	0.00791471585638228	0
CEBPD	0	0	0.00155467531882279	0	0	0.00408014629848898	0	0	0	-0.00534920568074475	0	0	0	-0.00216191991213847	0	0	0	0
SP1	0	-0.000343915663484807	0	0	0	0	0	0	0	0	0	0	0	-0.000358275953513968	0	0	0	0
E2F3	0	0	0	0	0	0	0	0	0	0	0	0.000659501216957244	0	0	0	0	0	0
YY1	0	0	0	0	-0.00123561130436732	-0.00553227423679532	-0.00113446734253249	0	0	0.00288941932293008	0	0	0.00388670296051682	0	0.00202018423107801	-0.00210599757148605	0.00139054410562498	0
FOXP1	0	0	0	0	0	0	0	0	0	5.99097994025347e-05	0	0	0	0	0	0	0	0
CEBPB	0	0	0	0	0	0	0	0	0	0	0	0	0	-2.90025062227911e-05	0	0	0	0
CEBPA	0	0	0	0	0	0	0	0	0	0	0	0	0	0	0	0	0	0
JUN	0	0	0	0	0	0	0	0	0	0	0	0	0	0	0	0	0	0
STAT3	0	0	0	0	0	0	0	0	0	0	0	0	0	0	0	0	0	0
