## Supplementary material for "Predictive systems biomarkers of response to immune checkpoint inhibitors": Table S4

	BLCA	BRCA	CESC	CRC	GBM	HNSC	KIRC	KIRP	LIHC	LUAD	LUSC	OV	PAAD	PRAD	SKCM	STAD	THCA	UCEC
CD4+T-Cell->Endothelialcells	-0.0225515083371767	-0.139726588361505	-0.0756128939092496	0	-0.0376027741186412	-0.204608045042721	-0.0591299229964059	-0.0122110916438798	0	-0.0623435350558009	-0.0939744424872735	-0.178492628124204	-0.115500813335815	0	-0.0758220107543311	-0.158839196943657	-0.000301563601074831	-0.178036002828862
NKcells->B-Cell	0.233592096119411	0.0516228535314739	0.0638619636033329	0.0495866240037779	0.0675983156117848	0.0681011683010674	0.0284667256806113	0.0561913252775296	0.139394621303918	0	0.0539718164975185	0	0.0249106077925853	0.0562759851018736	0.158711653579745	0	0.0686345083731888	0.209747163822177
Neutrophils->B-Cell	0.0668176464271467	0.0251727026464429	0.0470125917780937	0.0348230857026527	0	0.0133846144600929	0	0.0159649398300009	0.0952851095144169	0.112204494008398	0.125287500011127	0.0519743067814123	0.0803095528246237	0.122636827682003	0.0783125135300456	0.116478798866742	0.16250985861244	0.132249699620751
CD8+T-Cell->DendriticCells	0.0839005929193705	0.0520440495413612	0.138571635378384	0	0.0445181075068258	0.0602807845049533	0	0.00727406049606274	0.0967988120103868	0.0796877213885504	0.196653057965987	0.25	0.0084913676135138	0.0841842266905712	0	7.80351236589226e-05	0	0.1174247535354
CD8+T-Cell->B-Cell	0.18300135576612	0.0205102463394319	0.0643555943994317	0.0858509673361459	0.0114119535872973	0.0921430824677304	0	0	0.170288512589209	0	0.0168520797216819	0	0.113090990682787	0.231721784467294	0	0.0511065062133707	0	0
Monocytes->Monocytes	0.0839819841800721	0	0.126279767862876	0	0.0778469110361918	0.0112725964200128	0	0.0355961083966578	0.0252287972024178	0	0.0489193033679001	0.0950347178121387	0.0492706364481999	0	0.0878749993258442	0	0.25	0.0924885015125936
CD8+T-Cell->Cancercell	0.09454350591713	0.202461662987202	0	0	0	0.25	0.000138341530738379	0	0	0.0118122013214978	0.0845730960757828	0.0186220264069792	0	0.00322339500926328	0.207535652718781	0	0	0.0429691832868969
B-Cell->Endothelialcells	-0.13095296305622	0	-0.155058796290688	0	-0.0615152147674013	-0.0241111922605878	-0.0640352776680252	-0.062152892894061	0	-0.125482377270013	-0.0364587411663622	-0.0986415922879939	0	0	-0.0212911221976915	0	0	-0.11013386261506
Monocytes->NKcells	0.0689061238310055	0.0394567067667308	0.0564431764375569	0	0	0.0935364291582092	0.0709902039827568	0	0	0	0.0952192250986663	0.25	0	0	0	0.00368415863468102	0.00389126631432508	0.0503179318435156
Cancercell->Endothelialcells	-0.0299952814478694	-0.0861851461304159	-0.0152471652312837	-0.00170413505310789	-0.018789521539686	-0.0659771011214436	-0.0139797627699365	-0.0366150220405777	-0.13621756551283	-0.145937138037663	-0.0170573114253636	-0.0337922210588324	0	-0.155200099460423	0	-0.0136577138755706	-0.00272634698434552	0
Monocytes->CD4+T-Cell	0.0194954465508026	0.0588584271812541	0.0611958145830073	0.00730688051801369	0	0.0272114638087192	0.0787642046725953	0	0.0326457377075733	0.054873312646142	0.0606944554267119	0.0224425547619458	0	0.0301009570401468	0.0834084344243555	0.0875945470823843	0.0220491803748804	0
Endothelialcells->DendriticCells	0.00297338545871234	0.0767208520589442	0.0448010404058403	0	0	0.25	0.170672782630932	0	0.00278076854587252	0	0.0123304605647641	0.00593772689073893	0	0	0.0167771551255657	0.0257034969039198	0	0
NKcells->DendriticCells	0.0261065678718606	0.00257284768504634	0.0275205562337983	0.0613902136645533	0.036257474969436	0	0.0380404604776845	0.0482233347620432	0	0.0322385924608899	0	0.071605800546402	0	0	0	0.243429082967641	0	0
CD4+T-Cell->B-Cell	0	0	0	0	0	0.122537704007937	0.154971948197242	0.0668298281076143	0.00545285102411803	0	0	0	0	0.0959109229983572	0.102285722013437	0	0	0
Macrophages->CD4+T-Cell	0.0626807989140276	0.123399818394592	0.087978952777271	0.0133770478977267	0	0.0362566639620484	0	0	0	0	0.0700865702707932	0	0	0.00670259207842758	0.0288861777460515	0	0.0557094494176838	0
Endothelialcells->Cancercell	0	-0.0282276946374803	-0.0903520410321428	0	0	-0.231836627271765	-0.00435225049798867	-0.0182337912968349	0	-0.000613165275480827	-0.0338627076063547	0	-0.0183036838834204	0	-0.00716193318819636	0.0060344764241746	-0.0027257874376274	-0.00557798326851995
Macrophages->DendriticCells	0.0786207204991409	0.0256774777396961	0.0510838847450906	0.0753860955974499	0.000310563214592833	0.0679450178120866	0.0443647466768764	0	0	0.0213525980089228	0.0199941961026883	0.0197978044365577	0	0	0	0.0223844698671359	0	0
B-Cell->B-Cell	0	0.0171668483167046	0	0.00216937380955185	0	0.005443528144071	0.152352651708953	0.143762928170465	0	0	0	0	0	0	0.0166989390726196	0.0304645836140702	0.0528023250477552	0
Adipocytes->Endothelialcells	-0.0551814293304222	-0.0341330615150031	-0.0460749261293425	0	0	-0.0359721305565875	0	-0.00268336721321145	-0.122658000024326	-0.0628700730966756	0	0	0	0	-0.0401753669779225	-0.0210382057183953	0	0
Monocytes->B-Cell	0.0375653155755583	0.0157102731483982	0.0793976208848799	0.106547804374119	0	0.0144655663640341	0	0.0169941528958806	0	0	0.0432401260330639	0	0.0598193885623349	0.00123472238011559	0.0059258240266185	0	0.0119668876837121	0.0183087682819381
Neutrophils->Mastcells	-0.123011421327342	-0.031901434808266	-0.0847036660611004	0	0	-0.087696485432695	-0.0244500384707137	0	-0.00494773519633626	-0.00832632109263857	0	0	0	0	0	-0.0322409639792452	0	0
Endothelialcells->Endothelialcells	-0.0191850150102106	-0.0574095460903357	-0.00734392801475477	0	-0.0452583905754702	-0.00513455954127021	-0.0203301600097111	-0.0665131504499086	0	-0.0560841233014109	-0.0338557848532516	0	-0.010668153158488	0	0	-0.0295421827810382	-0.0111706087623876	0
Monocytes->Macrophages	0.0263171693724334	0.022842601551666	0	0	0.095245205594477	0.0365394561613356	0	0.00929386586578445	0.0445722812004665	0.0147103648402883	0.00391406865455296	0	0	0.0174882367979017	0	0.0852378232009781	0	0
NKcells->NKcells	0	0	0	0	0	0.0213282186283146	0.113367106303225	0	0	0.0158306599110006	0.0737484238777932	0	0	0	0.0136788731026609	0.115834707485033	0	0
Cancercell->Mastcells	0	0	-0.0466230905994632	-0.0471618141601574	0	0	-0.0821661616107402	0	0	-0.0416696077693284	-0.000823041508603405	0	-0.0352058735814457	-0.0497672285368511	-0.0114904079688402	-0.0386602768599819	0	0
CD8+T-Cell->Neutrophils	0.0344769628483069	0.0223795456044235	0	0	0.0716797201361815	0.00659788372358793	0.0308188730274769	0	0	0.0225060139588669	0.0575660062930594	0.074414215346158	0	0.029477556310329	0	0	0	0
NKcells->Neutrophils	0.0258893749934537	0.0750757085600881	0	0.00789183382512513	0	0	0	0	0	0.0586914042371637	0	0.0160756550575688	0.0535162725780223	0	0.070206767436793	0.0314618602820853	0	0
Cancercell->Adipocytes	0	0	-0.0651260569211625	-0.0154547195945866	-0.0290861362757883	-0.0313366200597996	0	0	0	0	-0.0227762794966336	-0.104629080301739	0	-0.034948924550541	-0.0285596426477909	-0.00033518610402244	-2.63262064504477e-05	0
Cancercell->Cancercell	-0.00477995232930342	-0.0724723053110272	-0.00125516659383099	0	0	-0.000950684937226108	-0.00680253398089188	0	-0.106798731234312	-0.000214099873258926	-0.0271885279551957	0	0	-0.00794277462804026	-0.0394193594349913	-0.000830494887082084	-0.058705145315527	0
Cancercell->Macrophages	0	-0.163903155717472	0	0	0	-0.0200123426829524	0	0	0	-0.0171027666532398	-0.0366968871843158	-0.0188520273961593	0	-0.0297631326667848	-0.039192901021715	0	0	0
DendriticCells->DendriticCells	0	0.0293167408127625	0	0.0126385272114985	0.0215057982103841	0.0665184555113481	0.0251179484823781	0	0	0.079912849901098	0.00949922325952562	0.0219390523993544	0	0	0	0.0574417051476363	0	0
DendriticCells->B-Cell	0.0285614036757493	0.0669268014561791	0.015848707141948	0.0607542228567976	0	0.0676891750734145	0.0227138345863009	0	0.0340665498438146	0	0.0153724190211497	0	0.00528980523915643	0	0	0	0	0
CD8+T-Cell->Macrophages	0.0124472131361033	0.037167833822793	0	0	0.0542113896201228	-0.0138741122906959	0	0	0	0.0714483059480455	0	0	0	0.0755541263360675	0	0	0.0694079687763937	0
Macrophages->Macrophages	0.0179047397861361	0.027683202676962	0	0.0220912018943591	0	0.0246384490538085	-0.000869840477769662	0	0.0149540431603338	0.0723111790441917	0.0039373607678842	0	0	0	0.0369311652771704	0.079648742339379	0	0
NKcells->Monocytes	0.00164879943921288	0	0.038059620634756	0.00367654596058482	0.00493954662145142	0	0	0.0770737893027702	0.0886710908119706	0	0	0	0.0690472093928548	0	0.00851372329903159	0	0	0
CD8+T-Cell->Endothelialcells	-0.0666963765570934	-0.0163820997726402	0	0	0	-0.0681337401613486	0	-0.0179859287518438	0	-0.000867500294350198	-0.067956288166545	0	-0.00114083540921859	0	-0.0374525166038331	-0.000190086198951389	0	0
Endothelialcells->CD4+T-Cell	0	0.143877604465072	0.00826716859788987	0	-0.023675099840578	0	0	0	0	0.0728733754727557	0	0	0	0	0.0110093353429018	0.0566945535704087	0	0
Monocytes->CD8+T-Cell	0.0108647445853714	0.0127270606094279	0.0900370063813466	0	0	0	0.00207271952072411	0	0.0273922071693566	0.0748010878299811	0.0140773766316412	0	0	0	0	0	0	0.0251995955698014
Cancercell->DendriticCells	0	-0.0275588961958619	0	0	0	0	0	0	0	0	0	0	0	0	-0.116458295209565	-0.106493823981158	0	0
CD4+T-Cell->Mastcells	-0.0306413384781215	-0.0234767331639751	-0.0298517800466212	0	0	-0.00365117502555226	-0.013883696501013	0	0	-0.00779658359963425	-0.0177898840349134	0	-0.0228176934947666	-7.96363312565522e-05	0	0	-0.0862453271526029	-0.00564204988561662
NKcells->CD8+T-Cell	0	0	0.0108625076687361	0	0	0	0.011081538121297	0	0.0343556332879853	0.0266948481851368	0.000740675159418314	0	0.0443610779336474	0	0.0836601367034108	0.0189559756320225	0.0105098051713276	0
CD4+T-Cell->CD8+T-Cell	0.0154898899805635	0	0.00620748402635454	0	0	0.0826185177155035	0.0995690317183739	0	0	0	0	0	0	0	0.0251522262470102	0.0113684522002696	0	0
Cancercell->CD8+T-Cell	0	0	0	0	0	0.00389876090395193	-0.00224690803937909	0	0	0.122878899213817	0.00039627883576172	0	0	0	0	0.111302554769205	0	0
Endothelialcells->Adipocytes	0	-0.0356328002177025	-0.0333401020802566	0	0	0	0	0	0	-0.00789365399820902	-0.00577493379310385	0	0	0	-0.0254707116574469	-0.0824397585316446	-0.0451293851795313	0
Neutrophils->DendriticCells	0	0.161347006561195	0	0	0	0	0	0	0	0	0.000175087767768537	0.00360443678921776	0	0	0.0563231979991117	0	0	0
Endothelialcells->CD8+T-Cell	0	0.0334441508471515	0	0	0	-0.0119579777176731	0.0492635858204603	0	0	0.0718061540679187	0	0	0	0	0.0210797217962836	0.0434717353370419	0	0
Adipocytes->Cancercell	0	-0.0252645875288654	0	0	0	-0.070141188820441	-0.00862612831991155	0	0	0	0	-0.00928291036858262	0	-0.00971182131988462	-0.061530411507757	0	-0.0180029635664691	0
Adipocytes->Adipocytes	0	-0.0322165405786623	-0.0152099251995368	-0.000137376761563376	0	-0.00900684021451624	-0.00177429800435624	0	0	-0.0225655818517997	-0.0347719998639126	0	0	0	-0.00957090615122417	0	-0.0743423614372341	0
Macrophages->Cancercell	0.0385579719929015	0.0151194457298185	0	0	0	0	0	0	0	-0.0284797233720974	0	0.100434109455398	0	0.000982694942924573	0.042062987780653	0.0137155157251003	0.0116369028166794	0
CD4+T-Cell->Neutrophils	0.0184570996590712	0.00530818805609771	0	0	0	0.120939739651836	0	0	0	0	0.0400051395507509	0	0	0.00503004911234146	0	0	0	0
DendriticCells->Adipocytes	-0.0122785277118038	-0.0118954822180873	-0.00162947302330111	0	0	-0.0472102152622757	0	-0.0110252501831763	-0.0115945639866139	-0.0220111835469444	0	0	0	0	-0.024971053531632	-0.0356908941190009	0	0
Fibroblasts->Adipocytes	-0.00246770647648891	-0.0136477022899866	-0.00230865986534314	0	0	-0.0897173000241094	0	0	0	0	-0.00827268387470455	-0.0536237697771182	0	0	-0.000313663484267576	-0.0028145308752865	0	0
DendriticCells->Macrophages	0	-3.46019415839381e-05	0.0465493810954463	0	0	0.0969464803148459	-0.000500209167766415	0	0	0	0	0	0	0	0.0010010479505418	0.012476379970096	0	0
CD8+T-Cell->Monocytes	0	0	0.0448473415697281	0.00792009097831857	0	0	0	0	0	0	0	0	0.0205529601552108	0.000569506070071548	0	0	0	0.0813998751827756
Macrophages->B-Cell	-0.0129014333391018	-0.0353045389004176	0.00306013576717464	0.0712944257769447	0	0.00648293823717511	0	0	0	0.0395492448620307	0.00674497704315158	0	0.117216029228154	0	-0.0287034176951094	-0.0527369109962881	0.038246577794094	0
CD4+T-Cell->Adipocytes	0	-0.00529438874789885	0	0	0	0	-0.00275092273745197	0	0	0	0	-0.0975231436678663	0	0	0	-0.011388922867683	0	-0.0335642517612533
Adipocytes->B-Cell	0.00022082521808913	0	0	0	0	-0.0445274962612277	-0.0425455922146918	0	0	0	0	0	0	0	-0.022952311711582	-0.0393003794115591	0	0
Mastcells->Mastcells	0	0.00118616888152703	0	0	0	-0.0655328288225773	0	0	0	-0.000622390026413727	0.00046428468493151	-0.0125333593525435	0	0	0	0	-0.0710031008293194	0
Monocytes->DendriticCells	0.0389833044425614	0	0	0	0	0	0.00430912959052447	0.0416538870959709	0.0132336614187716	0	0	0	0	0.0104823447032891	0.0174050608124261	0.015963813608545	0	0
DendriticCells->Monocytes	0	0.000872370075231229	0.0276808026609819	0	0.0167885158322273	0	0.038475999043534	0	0	0	0	0	0.0563348813925613	0	0	0	0	0
Fibroblasts->B-Cell	0	-0.0410236697253629	0	0	0	0	0	0	0	0	0	0	0	0	-0.0915339635041298	0	0	-0.00438599822111642
CD4+T-Cell->Fibroblasts	0	0	0	0	0	-0.108398741288015	-0.0190520217725875	0	0	-0.00214376758957806	0	-0.00424608207337947	0	0	0	0	0	0
Macrophages->CD8+T-Cell	0	0	0	0	0	0	0.0070894758155117	0	0.0153610768178386	0	0.00213603176438898	0	0	0.0131422890646215	0.0350504131987671	0	0.0595583856220735	0
B-Cell->Neutrophils	0	0	0	0	0	0	-0.0186352026020426	0	0	0	0	0	0	0	0	-0.108446349863093	0	0
Mastcells->Monocytes	0	-0.0321150384732347	0	0	0	-0.0799665746079954	0.00078419092903347	0	0	-0.0106628461767252	0	0	0	0	0	0	0	0
Endothelialcells->NKcells	-0.00934217953116706	0	0	0	0	-0.105612963126247	0	0	0	0	-0.00443236149735218	0	0	0	0	0	0	0
NKcells->Macrophages	0	0.00329812421529925	0	0	0.0631628475180489	-0.0442383406824976	6.82918174699598e-06	0.033741222956491	0	0.0378470201360567	0	0	0	0	0	0	0.0231969513602844	0
Fibroblasts->CD4+T-Cell	0	-4.65589358794326e-05	0	0	-0.00141611279571282	0.00395611189601409	0	0	0	0.0261876721679445	0.00306624334624937	0	0	0	0	0.0821174826419985	0	0
CD8+T-Cell->Mastcells	-0.0226448987186471	0	-0.00089561070211231	0	0	-0.0583767437684793	-0.0320968792638646	0	0	0	0	0	0	0.000188335210201756	0	0	0	0
Adipocytes->Mastcells	0	-0.116450889469762	0	0	-0.0113152022127008	0	0	0	0	0	0	0	0	0	-0.0244873794092085	0.038699520396426	0	0
B-Cell->NKcells	0	0	0	0	0	1.14516694564107e-05	0.0233230815158453	0.0267283200860094	0	0	0	0	0	0	0	0.0617057982606111	0	0
Neutrophils->Cancercell	0	0	0	0	0	0.00195324000120386	-0.039256056508118	0	0	0	0.0185358436026014	0	-0.000487510852798397	0	0	-0.0898513219113878	0	0
CD8+T-Cell->CD4+T-Cell	0	0	0	0	0	0	0	0	0	0	0	0	0	0.0668303246349801	0.0422524348818989	0	0	0
Cancercell->Neutrophils	0	0.0433353150468478	-0.00297165711433219	0	0	0	-0.0123174133943167	0	0	0	0	0	0	0	0	-0.135607137333287	0	0
Macrophages->Mastcells	0	0	0	0	0	0	-0.0486470091715136	0	0	0	0	0	0	0	-0.0334220159603106	-0.00878456512112672	0	-0.0158921108385979
Mastcells->Adipocytes	0	-0.000680383915798769	0	0	0	0	0	0	0	0	0	0	0	0	-0.0153857298921721	-0.0451936393298241	-0.0447965945198669	0
Endothelialcells->Mastcells	0	0	-0.00692557905829535	0	0	0	-0.0758819372707259	-0.0103456716792309	0	-0.00424393741345954	0	0	0	0	0	0	-0.00735938779575832	-0.000443444642389271
DendriticCells->CD4+T-Cell	0.0111356618500895	0.0149843476481837	0	0	0	0.00174648717904505	0.00244535858134168	0.0325372481181908	0	0.0311063744071702	0	0	0	0	0	0.0111903223524729	0	0
CD4+T-Cell->Macrophages	0	0.0773621414784924	0	0	0	0	0	0.0151516754716934	0	0	0	0	0	0.0111609540469168	0.000359620621280653	0	0	0
Adipocytes->DendriticCells	0.0130351218826319	0	0	0	0	0.00204618944795921	0.0656826868117653	0	0	0	0	0	0	0	0	0.0208990483581179	0	0
B-Cell->Cancercell	0	-0.0382291173675289	0	0	0	0.00550536991964817	0	0	0	0	-0.0536775263385415	0	-0.0238484681402982	0	0	0.00907475736803472	0	0
Cancercell->B-Cell	-0.0181029364946121	0.107980900843584	0	0	0	0	0.00417544271544262	0	0	0.0421384019036697	-0.0308801612959468	0	0	0	-0.00534816272514211	0	0	0
Neutrophils->CD8+T-Cell	0	-0.00706186738781369	0	0	0	0.0693670189049902	0	0	0	0	0	0	0	0	0.0357751945638655	0	0	0
DendriticCells->CD8+T-Cell	9.97148797075506e-05	0.00395874106514402	0.0242914054994328	0	0.0283210078662347	0	0.00209678671675924	0	0	0.0381965524892832	0	0	0	0	0	0	0	0
DendriticCells->Neutrophils	0	0	0	0	0	0	-0.00113844801973692	0	0	0.0579584610482531	0	0	0.037402385512583	0	0	0	0	0
B-Cell->Mastcells	-0.0284963430405224	-0.00742908386420731	0	0	0	0	-0.0175947415586608	0	-0.0395468535795667	0	0	0	0	0	0	0	0	0
Cancercell->Monocytes	0	-0.026373641171032	0	0	0	-0.0666509297049364	0	0	0	0	0	0	0	0	0	0	0	0
NKcells->CD4+T-Cell	0	0	0	0.0230707113714441	0	0	0	0.0132710864575242	0	0	0	0	0	0	0.0543701604677094	0	0	0
Mastcells->Endothelialcells	0	-0.0143891781494031	0	0	0	0	0	0	0	0	0	0	0	0	-0.005692002939128	0	-0.0679358006963188	0
Monocytes->Endothelialcells	0	0.108332618217816	0	0	0	0	0	0	0	0	0	0	0	0	-0.0215264394313008	0	0	0
Fibroblasts->Fibroblasts	-0.0168811265289063	0	-0.0376719446706847	0	0	0	0	0	0	0	0	0	0	0	-0.030117630980046	0	0	0
B-Cell->Adipocytes	0	-0.025734450435813	0	0	0	0	-0.023345832498319	0	0	0	0	0	0	0	-0.0354888282644115	0	0	0
Neutrophils->Neutrophils	-0.0114798589568829	-0.0209297055373764	-0.00899576745544465	0	0	-0.0203025740234214	0	0	0	0.00315868638196481	-0.013918138300724	0	0	0	0	-0.00886893960026826	0	0
Cancercell->CD4+T-Cell	0	0.0390768396377552	0	0	0	0	0	0	0	0.0304098930395269	0	0	0	0	0.00963276326612761	0	0	0
NKcells->Mastcells	-0.00323852528715928	0.0055196816033685	0	0	0	0	0.0205571470556524	0.0080584832065215	0	0	0	0	0	0	0.0167094299830769	0.0301855655287598	0	0
Fibroblasts->Endothelialcells	-0.0489756520649353	0	-0.0118440064400758	0	0	0	0	0	0	0	0	0	0	-0.00433466490926212	-0.0116003947452297	0	0	0
Macrophages->Monocytes	0	0	0	0	0	0	0	0	0	-0.0154747472613539	0	0.0838373096533872	0.0039344839838105	0	0	0	0	0
Macrophages->Neutrophils	0	0	0	0.0087700567394528	0	0.014968017569034	0	0	0	0.00677728945663415	0	0	0.0388195987170178	0	0	0	0	0
DendriticCells->Cancercell	0	-0.00517333735603267	0	0	0	-0.0582273775364028	0.00816313131749799	0	0	0	-0.00950664335476221	0	0	0	0	0	0	0
DendriticCells->NKcells	0.00123960611475835	-0.00843299281343579	0.00178465680186174	0	0	0.079749582472228	0	0	0	0	0	0	0	-0.0103311480960105	0	0	0	0
Fibroblasts->Cancercell	-0.000532202968040065	0	-0.00296322194627527	0	0	0.00475251421813743	0	-0.0217278173826036	0	-0.00837421194060801	-0.00280502798617482	0	0	-0.00448515666513814	-0.0272289207741661	0	0	0
B-Cell->Fibroblasts	-0.0440250523171697	-0.00459952167841124	0	0	0	0	0	0	0	0	0	0	0	0	-0.0125132350560083	0	0	0
Endothelialcells->Fibroblasts	0	-0.0347271254942255	0	0	0	0	0	-0.0262140710984962	0	0	0	0	0	0	0	0	0	0
Neutrophils->Macrophages	0.0186346000480949	0	0	0	0	0	0	0	0.00735685586847853	0	0	0	0	0.0267350207090436	0	0	0.00501463599459652	0
NKcells->Fibroblasts	0	-8.15133387963907e-05	-0.000661642171453755	0	0	0	0	0.00274084304142961	0	0	0	0	0	0	0.0136900677361904	0.0379354097350474	0	0
Monocytes->Cancercell	0.00498311257842306	0.00821579979792412	0	0	0	-0.00297773242419518	-0.0411027885303441	0	0	0	0	0	0	0	0	-0.020768085709553	0	0
Adipocytes->Neutrophils	0	0.0463429699079024	0	0	0	0	-0.043528980029705	0	0.031798964877356	0	-0.00274670770472433	0	0.0170909166181526	0.000100352877101273	0	0	0	0
Cancercell->Fibroblasts	0	0	0	-0.0267110512387231	0	0	0	0	-0.00106968822987397	-0.00375293216722517	-0.0165979115021681	0	0	0	0	0	0	0
Fibroblasts->Mastcells	-0.00727800586731013	-0.00794639107729336	0	0	-0.0104310433315843	0.00373290543382149	0	0	0	0	0	-0.0167659670115753	0	-0.00451972123176842	-0.00483111056904564	0	0	0
Cancercell->NKcells	0	0	0	0	0	0.0668017326817103	-0.0251047141587836	0	0	0	0	0	0	0	-0.00102043442650464	0.00677068879011597	0	0
DendriticCells->Mastcells	0	0	0	0	0	0.0487906651486784	0	0	0	0	0	0	0	0	-0.00451212957759589	0	0	0
Neutrophils->Endothelialcells	0	0.000511680454166294	0	0	0	0	0	0	0	0	0	0	0	0	0	-0.0445221831985841	0	0
Neutrophils->Monocytes	0	0	0	0	0	0	0	0	0	0	0	0	0	0	0.0437074268993574	0	0	0
NKcells->Endothelialcells	0	0.00654666559769565	-0.0059891045823984	0	0	-0.038081037564489	0	0	0	0.00285042314170672	0	0	0	0	-0.00631832430126588	0	0	0
B-Cell->Macrophages	0	0	0	0.00815001562069782	0.0150537106367429	0	0	0.0175052691095677	0	0	0	0	0	0	0	0	0	0
Mastcells->Cancercell	0.0121137349153169	-0.00157586468301913	-0.0040047681166011	0	0	0.0140204361050067	-0.0414918537638309	0	0	-0.00739159068823932	0	0	-0.0130763781385965	0	0.0045499937246723	0	-0.00216782090400965	0
Fibroblasts->Neutrophils	0	0	0	0	0	-0.0390065332173878	0	0	0	0	0	0	0	0	0	0	0	0
Neutrophils->Fibroblasts	0	0	-0.000559598907732279	0	0	0	0	0	0	0	0.00172300359215224	0	0	0	0	-0.0377116962530965	0	0
Endothelialcells->Macrophages	0	0.0363437104649299	0	0	0	0	0	0	0	0	0	0	0	0	0	0	0	0
Mastcells->B-Cell	0	0.0258334216590481	0	0	0	0	0.0153022546641758	0	0	0	0	0	0	0	0	-0.00489640706686264	0	0
Mastcells->CD4+T-Cell	0.0120973777186106	0	0	0	0	0	0	0	0	0	0	0	0	0	0.00044461952594661	0.02278697331601	0	0
DendriticCells->Fibroblasts	0	-0.0052427876723867	0	0	0	0	0	0	0	-0.0152325933131314	0	0	0	0	-0.0114616728787586	-0.0020224673069686	0	0
Mastcells->NKcells	0	0	0	0	0	-0.0321271213998793	0	0	0	0	0	0	0	0	0	0	0	0
Macrophages->Adipocytes	0	0	0	0	0	0	0	0	0	-3.42892067045672e-05	0	0	0	0	-0.0242667509083112	-0.00751434052529309	0	0
B-Cell->CD4+T-Cell	0	0	0	0	0	0	0	0.0311970048957397	0	0	0	0	0	0	0	0	0	0
B-Cell->Monocytes	0	0	0	0.00151848542092996	0	0	0	0.0292347419194196	0	0	0	0	0	0	0	0	0	0
NKcells->Cancercell	0.010479692719242	-0.0203297100515763	0	0	0	0	0	0	0	0.00319641696061831	0	0	0	0	0.0317763890696302	0.00492817707734488	0	0
Adipocytes->Fibroblasts	-0.00164021644552213	-0.00650965736753335	0	-0.00175255508927763	0	0.0394793498375514	0	0	0	-0.00192136854620188	0	0	0	0	0	0	0	0
Adipocytes->Macrophages	0.0236016504317989	0	0	0	0	0.0180616351605868	-0.0204493667909701	0	0	0	0	-0.0589973738926929	0	0	0	0.0118139834888818	0	0
Mastcells->CD8+T-Cell	0	0.0108701743881853	0	0	0	0	0	0	0	0	0	0	0	0	0.0126764794402891	0	0	0
DendriticCells->Endothelialcells	0	0	0	0	0	-5.07802620737844e-07	-0.00803745639890171	0	0	-0.013398950035493	0	0	0	0	0	0	0	0
Macrophages->NKcells	0	-0.0204292370479148	0	0	0	0	0	0	0	0	0	0	0	0	0	0	0	0
Macrophages->Endothelialcells	0	0.0181939045098575	0	0	0	0	0	0	0	0	0	0	0	0	0	0	0	0
Fibroblasts->CD8+T-Cell	0	0	0	0	0	-0.0179401108375132	0	0	0	0	0	0	0	0	0	0	0	0
Fibroblasts->NKcells	0	-0.00187030462615373	0	0	0	0	-0.000535826631688452	0	0	0.00277151209787012	0.0175017439936203	0	0	0	0	0	0	0
B-Cell->CD8+T-Cell	0	-0.0204585944514585	0	0	0	0	0.00469134518501387	0	0	0	0	0	0	0	4.614629511847e-05	0	0	0
Adipocytes->NKcells	0	0	-0.00357391060171059	0	0	-0.0116922427143789	0	0	0	0	0	0	0	0	0	0	0	0
Fibroblasts->Macrophages	0	0	0	0	0	0	0	0	0	0	0	0	0	0	-0.0149012662568002	0	0	0
Monocytes->Neutrophils	0	0	0	0	0	0	0	0	0	0.00395889675696843	0	0	0	0	0.010609012742748	0	0	0
Endothelialcells->Neutrophils	-0.00363074823609189	-0.0155831155878875	0	0	0	0	-0.00222922153376374	0	0	0	0	0	0	0	0.00715122089132423	0	0	0
Fibroblasts->DendriticCells	0	0	0	0	0	0.00935131834620916	0.00433771532617933	0	0	0	0	0	0	0	0.00026788530728667	0	0	0
B-Cell->DendriticCells	0	0.0114045345772131	0	0	0	0	0	0.0001514872551764	0	0.000837345627846635	0	0	0	0	0	0	0	0
Neutrophils->NKcells	0	-0.0104414294623663	0	0	0	0	0	0	0	0	0	0	0	0	0	0	0	0
Adipocytes->Monocytes	0	-0.0040828186413449	0	0	0	0	0	0	7.68513417957805e-05	-0.00890079292576529	0	0	0	0	0	0.00271605331633148	0	0
CD4+T-Cell->Cancercell	0	-0.00658833693160051	0.00151316927890037	0	0	-0.00206202166630442	0	0	0	0	-0.0205569919042231	0	-0.0247796427414347	0	0.019145842816372	0.0241664892221395	0	0
Mastcells->Macrophages	-0.00153499847948624	0	0	0	0	-0.00646886702548932	0	0	0	0	0	0	-0.00222790378586799	0	0	0.00189177402032476	0	0
CD8+T-Cell->Fibroblasts	-0.00252420916223689	-0.00968164458067863	0	0	0	0	-0.0250824869250188	0	0	0	0.00350852928932117	0	0	0	-0.000118088416967001	0.0116788340747282	0.0141399726785094	0
CD4+T-Cell->Monocytes	0	0	0	0	0	0	0	0.00392515132834524	0	0	0	0	0	0	0.00376483409531295	0	0	0
NKcells->Adipocytes	0	-0.00763841828382193	0	0	0	0	0	0	0	0	0	0	0	0	0	0	0	0
CD4+T-Cell->CD4+T-Cell	0	0	0	0	0	-0.049274730053101	0	0.00764915839820246	0	0	0	0	0	0	0.0340489622540637	0	0	0
Mastcells->Neutrophils	0	0	0	0	0	0	0	0	0	0.00347647544025656	0	0	0	0	0.00246271374560448	0	0	0
Fibroblasts->Monocytes	0	-0.0122787064311287	0	0	0	0	0	0	0	0	0.00646683947546702	0	0	0	0	0	0	0
CD8+T-Cell->Adipocytes	0	-0.0154683383193585	0	0	0	0.0435894373942437	0	0	0	0	0	0	0	0	-0.0337704862281838	0	0	0
CD4+T-Cell->DendriticCells	0	0	0	0.00528471067099517	0	0	0	0	0	0	0	0	0	0	0	0	0	0
Neutrophils->CD4+T-Cell	0	0	0	0	0	0	0	0	0	0	0	0	0	0.00448143017610901	0	0	0	0
Mastcells->Fibroblasts	0	0.00316281202991636	0	0	0	0	0	0	0	0	0	0	0	0	0.000514906106757451	0	0	0
Monocytes->Adipocytes	0	0	0	0	0	0	0	0	0	0	0	0	0	0	0	-0.0036408144849212	0	0
Endothelialcells->B-Cell	0	0.0288531090609884	0.00641906141550102	0	0	-0.000796346213576363	-0.0246088356967595	0	0	9.62941405886725e-05	0	0	0	0	-0.00383118889235166	-0.00968407005727868	0	0
CD4+T-Cell->NKcells	0	-0.046773646451201	0	0	0	0	0.0463385205637867	0.0035110125293864	0	0	0	0	0	0	0	0	0	0
Macrophages->Fibroblasts	0.000737142544320788	-0.00305554175069251	0	0	0	0.000364982876468752	1.03643017413901e-05	0	0	0	0	0	0	0	-0.000527065029201218	0	0	0
Mastcells->DendriticCells	0	-0.000915952657141266	0	0	0	0	0.000246356174453239	0	0	0	0	0	0	0	0	0	0	0
Neutrophils->Adipocytes	0	0	-0.000512478788199397	0	0	0	0	0	0	0	0	0	0	0	0	0	0	0
CD8+T-Cell->NKcells	0	0	0	0	0	0.000174972221829932	0	0	0	0	0	0	0	0	0	0	0	0
Adipocytes->CD4+T-Cell	0	0	0	0	0	0	0	0	0	0	0	0	0	0	0	0	0	0
Adipocytes->CD8+T-Cell	0	0	0	0	0	0	0	0	0	0	0	0	0	0	0	0	0	0
CD8+T-Cell->CD8+T-Cell	0	0	0	0	0	0	0	0	0	0	0	0	0	0	0	0	0	0
Endothelialcells->Monocytes	0	0	0	0	0	0	0	0	0	0	0	0	0	0	0	0	0	0
Monocytes->Fibroblasts	0	0	0	0	0	0	0	0	0	0	0	0	0	0	0	0	0	0
Monocytes->Mastcells	0	0	0	0	0	0	0	0	0	0	0	0	0	0	0	0	0	0
